# Metabolic alterations in the absence of a detectable neuromuscular phenotype in novel genomically humanised *SOD1^A4V^* mice

**DOI:** 10.1101/2025.05.01.650597

**Authors:** David Thompson, Chloe Williams, Andrew P. Tosolini, Jonathan Gilthorpe, Giampietro Schiavo, Elizabeth M.C. Fisher, Thomas J. Cunningham

**Author notes:** These authors contributed equally to this work (David Thompson, Chloe Williams). Senior authors (Elizabeth M.C. Fisher, Thomas J. Cunningham).

## Abstract

Amyotrophic lateral sclerosis (ALS) caused by mutation in *superoxide dismutase 1* (*SOD1*) accounts for 15-30% of familial ALS and is typically autosomal dominant. How single base pair/amino acid changes in this small protein cause neurodegeneration is unknown. In North America, SOD1^A4V^ is the most common familial ALS SOD1 mutation and results in an aggressive form of ALS. Here, we present a novel genomically humanised mouse model of *SOD1^A4V^*, in which the mouse *Sod1* locus has been replaced by the human *SOD1* gene, with intact genomic architecture of exons and introns, but bearing an A4V mutation. In agreement with previously reported human genomic knock-in mice, the phenotype is mild; however, transcriptomic and metabolomic profiling reveal significant dysregulation of glycolysis, the tricarboxylic acid (TCA) cycle, and lipid metabolism. These changes suggest an early bioenergetic imbalance that precedes neuromuscular impairment. Our findings support metabolic dysfunction as an early event in ALS pathogenesis. This freely available *SOD1^A4V^* model provides a valuable tool for studying ALS progression and identifying therapeutic targets for pre-symptomatic treatment.

**SUMMARY STATEMENT:** This study describes the generation and analysis of novel genomically humanised *SOD1^A4V^* mice, revealing metabolic dysfunction through integrated multi-omic analyses, characterising a freely available potential pre-symptomatic ALS model for future research.
