## Supplementary Table 1 for "Metabolic alterations in the absence of a detectable neuromuscular phenotype in novel genomically humanised *SOD1^A4V^* mice"

### Sheet: Sheet1
Differentially expressed genes in the TA of 6-month-old hSOD1WT/WT vs hSOD1WT/A4V animals						Differentially expressed genes in the TA of 6-month-old hSOD1WT/WT vs hSOD1A4V/A4V animals							Differentially expressed genes in the TA of 20-month-old hSOD1WT/WT vs hSOD1A4V/A4V animals							Differentially expressed genes in the SC of 6-month-old hSOD1WT/WT vs hSOD1WT/A4V animals							Differentially expressed genes in the SC of 12-month-old hSOD1WT/WT vs hSOD1A4V/A4V animals
Gene	Log2 fold change	FDR adjusted p-value				Gene	Log2 fold change	FDR adjusted p-value					Gene	Log2 fold change	FDR adjusted p-value					Gene	Log2 fold change	FDR adjusted p-value					Gene	Log2 fold change	FDR adjusted p-value
Des	0.578718	5.19566e-07				Aqp4	-1.26727	0.00939562					Hba-a2	0.927444	5.24221e-09					mt-Rnr2	0.246405	0.000609876					Hba-a2	0.864062	0.00827871
Hspb8	0.779138	6.16171e-07				1700042G15Rik	6.283	0.012898					Hba-a1	0.781482	2.38594e-08					Pcsk1n	-0.366715	0.00100526
Eif4ebp2	-1.00593	0.000317218				Sh3rf2	-1.66094	0.012898					Aldh2	-0.881472	0.000321841
Trdn	0.781439	0.000564545				Ddit4l	-0.796958	0.0209127					Hbb-bs	0.69218	0.000321841
mt-Rnr2	-0.744051	0.000564545				Gm41498	4.66732	0.0270918					Smox	0.846718	0.00059601
Nceh1	-1.12945	0.000564545				Mustn1	0.940601	0.0270918					Kars	-0.749604	0.0339692
Rpl13a	0.669855	0.000564545				Aste1	6.00394	0.0311842					Mybpc1	-0.339216	0.0663929
Rps27a	0.788162	0.000564545				Gm52631	2.74295	0.0608971					Tcap	-0.316457	0.0744108
ND2	-0.554549	0.000781563				Zfp827	0.972301	0.0757577					Tmem65	-0.403572	0.0810055
Ptrhd1	1.17591	0.000781563				Gm34223	3.78858	0.0989484					Slc38a4	0.942425	0.0892955
Rps24	0.790492	0.000848604				Enah	0.763818	0.0989484					B2m	-0.583818	0.0954941
Rbm25	0.76112	0.00116828				Rnf115	0.830713	0.0989484					Ifitm3	-0.573962	0.096612
Rps26	0.544544	0.00137597
Cyb5r1	0.894789	0.00146632
Ndufa5	0.640918	0.0017619
Myh1	-0.573097	0.00210134
Chchd2	0.772061	0.00241359
Cep85l	-0.891509	0.00340937
Ndufb3	0.505223	0.00384246
Eef1d	0.632297	0.0067599
Zc3h15	0.570032	0.0067599
Nedd4	-0.667843	0.0067599
Calm3	0.675653	0.00750245
Rps23	0.718219	0.00750245
Tulp4	-1.33632	0.00806975
Ampd1	0.485183	0.00806975
Aamdc	0.652784	0.00817961
Nexn	0.420877	0.0100734
Ddx6	-0.631828	0.0124498
Tm9sf4	-1.05121	0.0177178
Cul5	-0.504646	0.0178059
Rpl35	0.604237	0.0211608
Rhou	-0.937006	0.0257036
Klf9	-0.348016	0.0257036
Atp6v1g1	0.602853	0.028766
Ank1	0.361016	0.028766
Csnk1e	-0.58748	0.028766
Fzd4	-0.786562	0.02966
Rpl26	0.574818	0.02966
Usf2	0.462612	0.0310896
Sema3c	1.02773	0.031396
Ctcf	-0.724635	0.0320568
Luc7l3	0.622146	0.0320568
Txnip	-0.653477	0.0320568
Rala	0.581218	0.0320568
Csde1	-0.301059	0.0320568
F830016B08Rik	0.621288	0.0320568
Dvl1	0.725651	0.0320568
Pabpn1	0.830038	0.0320568
Tcea3	0.472049	0.0326512
Lrpprc	0.603881	0.0326512
Mrpl33	0.498026	0.037308
Ndufa1	0.563705	0.0399196
Snrk	-0.713331	0.0406119
Gm26917	-0.407262	0.0409768
Pfkfb1	-0.926434	0.0421098
Klf3	-0.824418	0.0421098
Pdhx	0.513481	0.042343
Fhl3	-0.586515	0.043163
Actr8	0.83157	0.046631
Spag9	-0.434469	0.046631
Cacna2d1	-0.379978	0.046631
Gm54301	-0.673414	0.046631
Rpl17	0.590989	0.0470246
Rplp2	0.416129	0.0470246
Tnnc2	0.363428	0.0477122
Srp68	0.534191	0.0488993
Gsk3b	-0.575474	0.0488993
Ift20	0.589029	0.0488993
Atp5md	0.380422	0.0488993
Rpl21	0.462253	0.0491098
Dgcr6	0.91047	0.0491098
Epb41	-0.802364	0.050399
Fbxo40	-0.394461	0.050399
Rpl23	0.409736	0.0504448
Fyco1	-0.49049	0.0507221
Asb2	0.485579	0.0507221
Srek1ip1	0.768247	0.0539489
Svil	-0.398841	0.0557059
Myh8	-0.694712	0.0557059
Sh3glb1	-0.311467	0.0561794
Nudt9	0.595254	0.058335
Pygm	-0.323351	0.0614863
Rps7	0.49077	0.0614863
Nfatc3	-0.763102	0.0615654
Pabpc4	0.370188	0.0620708
Rpl3l	0.481573	0.0629518
Cdc73	-0.646986	0.0650253
Calm1	0.319313	0.06954
Pa2g4	-0.604342	0.0711484
Rpl41	0.395893	0.0711484
Aurkaip1	0.610379	0.0711484
Rpl31	0.398871	0.0711484
Rps12	0.416179	0.0711484
Ppp2r5c	-0.514558	0.0711484
Atp5j	0.385853	0.0730862
Celf1	-0.433646	0.0740878
Mrpl51	0.555036	0.0740878
Arhgef12	-0.485681	0.0740878
Mrpl12	0.424396	0.0743856
Peli1	-0.697686	0.0743856
Gps2	0.512823	0.0772088
Pik3r1	-0.789525	0.0842086
Ecsit	0.589206	0.0842086
Sub1	-0.418967	0.0842086
Cox7b	0.359034	0.0857404
Lsm12	-0.622083	0.0857404
Mrps10	-0.682329	0.0877182
Usp48	0.759588	0.0887695
Jup	-0.608526	0.0896073
Sgk1	-0.53715	0.0896073
Nrap	-0.764478	0.0896073
Psmc4	0.536759	0.0896073
Myo18a	-0.440754	0.0903429
Mrps36	0.611588	0.0923759
Tuba4a	0.38511	0.0943599
Upf2	0.501821	0.0958314
Ndufs5	0.473828	0.0961279
Tecpr1	-0.645583	0.0968866
Gas5	0.82318	0.0968866
Ywhae	0.34302	0.0968866
Cab39	-0.437714	0.0968866
Cep85	-0.566586	0.0971145
Nkiras1	-0.479824	0.0979869
Msi2	-0.442604	0.0979869
Tomm40	0.707441	0.0989999
