## Supplementary Table 2 for "Metabolic alterations in the absence of a detectable neuromuscular phenotype in novel genomically humanised *SOD1^A4V^* mice"

### Sheet: TA
TA 6M HET/HOM Overlap	TA 12M HET/HOM Overlap	TA 20M HET/HOM Overlap	TA HET 6M/12M Overlap	TA HOM 6M/12M Overlap	TA HOM 12M/20M Overlap	TA HOM 6M/20M Overlap
Eif4ebp2	Gm53504	Ifitm3	Nedd4	Nedd4	Hbb-bs	Ddx17
Rbm25	Me1	Aldh2	Asb2		Klf2	Hba-a2
Nedd4	Ypel2	Rcn3				Hba-a1
Cul5	Phlda3	Gm45407				Fam136a
Luc7l3	Slc40a1	Ttc41				Gm45407
Pabpn1	Nedd4	Gm33937				Kars
Tmem132b		Pdha1				Slc38a4
Gm41748		Ppp1r10
Fam167a
Srek1ip1
Bicd1
Cdc73
Cdc42ep4
Sub1
Ampd2
Gpr19
Mrps10
Usp48
Edem2
Ptgs2
Ddx17
Pitpnc1
9930014A18Rik
Zranb1
Usp53

### Sheet: SC
SC 12M HET/HOM Overlap	SC 20M HET/HOM Overlap	SC HET 6M/12M Overlap	SC HET 12M/20M Overlap	SC HET 6M/20M Overlap
Nedd4	Gm10420	ND4	Chchd2	Gm40367
	Kars	Ccnl1		Cers2
	Crlf2	Thsd4
	Catspere1	Syn1
	Pdha1
	Dazap1
