## Supplementary Table 3 for "Metabolic alterations in the absence of a detectable neuromuscular phenotype in novel genomically humanised *SOD1^A4V^* mice"

### Sheet: TA
6M_TA_HET UP					12M_TA_HET UP					20M_TA_HET UP					6M_TA_HOM UP					12M_TA_HOM UP					20M_TA_HOM UP
Geneid	Log2FC	p value	Notes		Geneid	Log2FC	p value	Notes		Geneid	Log2FC	p value	Notes		Geneid	Log2FC	p value	Notes		Geneid	Log2FC	p value	Notes		Geneid	Log2FC	p value	Notes
Gm41748	5.20177	0.000667421			Gm41620	2.36208	0.000473292			Gm9909	4.29625	0.00684739			Rimklb	6.6029	0.00427582			Atp10a	4.31542	0.00156378			Tlr7	4.55533	0.00135043	Involved in activation of innate immunity; increased in the motor cortex of ALS patients; (Eshima et al., 2023).
Actg2	5.02962	0.00188177			Vps33b	2.31214	0.00518035			Gm46095	4.26805	0.00100636			1700042G15Rik	6.283	2.76329e-06			Gm32753	4.21511	0.0031501			Rab19	4.21408	0.00930545
Itga3	4.88554	0.00168796			Tmem107	2.06265	0.0099255			Gm17057	4.15586	0.00616722			Aste1	6.00394	1.8755e-05			Ryr3	3.67556	0.00503264			Nrm	4.16608	0.0067965
Celsr3	4.82105	0.00959443			Peak1os	1.93281	0.00425765			Gm4786	4.08913	0.00638074			Gm12258	5.49985	0.000332666			Zfand1	3.66575	0.00559922			Krt18	3.91272	0.00640719
Gm13528	4.78627	0.00815837			Slc10a7	1.87847	0.00518446			Trmt44	3.84136	0.00623034			Gm41748	5.43041	0.00180933			Alkbh4	1.77843	0.00879227			Gm54175	3.70388	0.0077401
Zfp324	4.78591	0.00251359			Gm20387	1.54785	0.00299819			Snhg14	3.35729	0.00900338			Tubb4a	5.41114	0.000266231			Snip1	1.48081	0.00873391			Dock8	3.68722	0.00299939
Gm53406	4.73867	0.00882069			Mc5r	1.1979	0.00822336			Rimklb	3.16012	0.00656844	Predicted involvement in glutamine family amino acid metabolic processes; increased in sALS MN populations; (Batra et al., 2016).		Amt	5.24433	0.00278664			Gm40451	1.15688	0.00182316			Trim30c	3.35419	0.000806884
Megf10	4.73651	0.00443581	Involved in regulation of satellite cell myogenesis; increased in ALS patient skeletal muscle; (Mamoor, 2022).		Chp2	1.0706	0.00783271			H2ac19	2.94545	0.00525291			Gm26590	5.23527	0.000717078			Hbb-bt	0.918465	0.00668275			Irx3os	2.7401	0.00762674
Tlr5	4.73273	0.0082632			Ckb	0.945439	0.00831026			Gm33937	2.73942	0.00251664			9930014A18Rik	5.05267	0.00508677			Hbb-bs	0.896424	0.00520915			Gm33937	2.73372	0.00159852
9930014A18Rik	4.66931	0.00595809			Ypel2	0.91976	0.00265152			Gm38649	2.60862	0.00696134			Trim5	5.0358	0.00511437			Ypel2	0.840862	0.00711912			Slc22a4	2.59174	0.0063188
6M_TA_HET DOWN					12M_TA_HET DOWN					20M_TA_HET DOWN					6M_TA_HOM DOWN					12M_TA_HOM DOWN					20M_TA_HOM DOWN
Geneid	Log2FC	p value	Notes		Geneid	Log2FC	p value	Notes		Geneid	Log2FC	p value	Notes		Geneid	Log2FC	p value	Notes		Geneid	Log2FC	p value	Notes		Geneid	Log2FC	p value	Notes
Srp54b	-6.50567	0.00128757			Sez6l2	-3.99153	0.00856183			Grik5	-3.89898	0.00992561			Fam167a	-5.54804	0.00170002			Tmtc2	-3.80774	0.0042103			Gm52097	-4.56883	0.00176452
Fam167a	-5.65171	0.00102102			Gm10030	-3.57572	0.00983708			Fgf7	-3.80121	0.00757923			Gm10420	-5.53316	0.000315247			Zfp879	-1.95665	0.00384779			Tmem98	-4.27336	0.00565432
Slc38a1	-5.50472	0.00082768			Tap1	-2.39259	0.00687336			Wdr76	-2.4519	0.007196			Cracdl	-5.48421	0.0002948			Bend7	-1.66548	0.00503795			Trim21	-3.98818	0.00992439
Plk3	-5.26022	0.00103265			Six2	-2.32608	0.00980968			Gm53687	-2.25156	0.000361907			Gm41025	-5.15192	0.00210962			Gm53504	-1.17452	0.00292288			Cidec	-2.81512	0.000629507
Ptgs2	-5.19473	0.00329972			Soat1	-1.92638	0.00702592			Dcbld1	-1.63411	0.00614176			Ptgs2	-5.08951	0.00549852			Map3k7cl	-1.07358	0.0068625			Nnat	-2.74956	0.00571858
Gm40912	-5.14959	0.00488345			Dapk3	-1.72899	0.0024395			Rnf138	-1.61097	0.00457407			Fat4	-5.01699	0.00226682			Gadd45b	-0.800217	0.00316371	Involved in regulation of growth and apoptosis; decreased in SOD1-mutant ALS blood; (Yazar et al., 2023).		Oasl2	-2.49254	0.00961225
Tmem132b	-5.12276	0.000565242			Gm53504	-1.71308	4.89282e-05			Gnpda2	-1.53581	0.00103745			Gm34292	-4.95115	0.0074241			Actc1	-0.740181	0.00499125			Apol10b	-2.14658	0.002608
Igdcc3	-5.00898	0.00500884			Depp1	-1.29286	0.00559438	Involved in response to hypoxia and oxidative stress; increased in extracellular SOD (Sod3) knock out mice; (Stepp et al., 2014).		Cenpx	-1.35468	0.00132925			Lzts1	-4.76369	0.00346312			Me1	-0.707361	0.000501269			Cxcl9	-2.04977	0.00669241
9430015G10Rik	-4.92112	0.000509298			Iigp1	-1.29097	0.000930085			Rcn3	-1.35446	0.000119482			Pkdrej	-4.753	0.00836781			Timm50	-0.689164	0.00512704			Gbp4	-2.03708	0.00282531	Involved in innate immunity and hydrolysis of GTP; reduced in the brain stem of SOD1-mutant mice; (Liu et al., 2020).
Macroh2a2	-4.67085	0.0024938			Fbxo42	-1.21405	0.00836411	Involved in formation of ubiquitin ligase complexes; downregulated in response to oxidative stress in mutant SOD1 cellular models; (Dangoumau et al., 2021).		Ppp1r10	-1.01905	0.00776324			Perp	-4.74802	0.00150897			2900060B14Rik	-0.672057	0.00450253			Zfp937	-1.99527	0.0025201

### Sheet: SC
6M_SC_HET UP						12M_SC_HET UP						20M_SC_HET UP						6M_SC_HOM UP						12M_SC_HOM UP						20M_SC_HOM UP
Geneid	Log2FC	p value	adj p value			Geneid	Log2FC	p value	adj p value			Geneid	Log2FC	p value	adj p value			Geneid	Log2FC	p value	adj p value			Geneid	Log2FC	p value	adj p value			Geneid	Log2FC	p value	adj p value
Gm51659	5.64017	0.000372505				Gm30205	3.77364	0.00421821	0.99994			Gm7206	5.95426	0.00178618	0.999933			Gm51659	5.64017	0.000372505	NA			Gm28703	3.93057	0.00572725	0.999946			Gm52054	4.34219	0.00249509	0.999611
Gm50605	5.24653	0.000526766				Gm38664	3.62278	0.00768344	0.99994			Gm40367	4.62502	0.00169847	0.999933			Gm31409	5.35562	0.114526	NA			Gm45974	3.82207	0.00955282	0.999946			Gm51707	4.28051	0.00237731	0.999611
Gm15728	5.20757	0.00202069				Chst5	3.57959	0.00883214	0.99994			Cass4	4.00659	0.00811504	0.999933			Gm50605	5.24653	0.000526766	NA			Gm35037	3.65307	0.00928733	0.999946			Gm45750	4.21652	0.00412479	0.999611
Chrm4	5.15123	0.00269207				Rbm46	2.86099	0.00848035	0.99994			Gm36163	3.7321	0.00764482	0.999933			Gm15728	5.20757	0.00202069	NA			Rn7s1	3.05633	0.0047491	0.999946			Gm3052	4.17167	0.00441195	0.999611
Gm53466	5.07417	0.00363975				Spns2os	1.59943	0.00710464	0.99994			Fam177a2	3.606	0.00265302	0.999933			Chrm4	5.15123	0.00269207	NA	Involved in inhibition of acetylcholine release; upregulated in SOD1-ALS mouse model; (Antonucci et al., 2024).		Sertm2	2.20346	0.00408507	0.999946			Gm26854	4.03376	0.00185274	0.999611
Gm54100	5.02451	0.00522731				Thsd4	1.50903	0.00631784	0.99994			Shcbp1	3.53964	0.00429598	0.999933			Gm53466	5.07417	0.00363975	NA			Mfsd3	1.87012	0.00840863	0.999946			Ly6g5b	3.99846	0.00345758	0.999611
4930517G24Rik	5.0221	0.00197014				TrnN	1.04889	0.00436029	0.99994			Gm52345	2.16239	0.00421391	0.999933			Gm54100	5.02451	0.00522731	NA			Hs3st3b1	1.78958	0.00873949	0.999946			1700067K01Rik	3.98602	0.00772807	0.999611
Gm41668	4.92197	0.00311872				Amn1	1.00021	0.00510036	0.99994			Gm46892	2.15574	0.00873243	0.999933			4930517G24Rik	5.0221	0.00197014	NA			Fastkd5	1.40656	0.00819343	0.999946			Dapl1	3.86954	0.0086472	0.999611
Ucn	4.73946	0.00687868				Irf9	0.885182	0.00844729	0.99994			Fzd7	2.07636	0.0093018	0.999933			Gm53677	4.95008	0.145046	NA			Bag2	1.14993	0.00579931	0.999946			Gm30048	3.80681	0.00650766	0.999611
Ankrd2	4.73424	0.00624592				Yipf4	0.737382	0.00530655	0.99994			Cdkl5	1.86734	0.000751728	0.999933			Gm41668	4.92197	0.00311872	NA			Ddx20	1.06681	0.00279887	0.999946	Component of the survival motor neuron complex and implicated in alteration of RNA secondary structure		Ccl17	3.24314	0.00194713	0.999611
6M_SC_HET DOWN						12M_SC_HET DOWN						20M_SC_HET DOWN						6M_SC_HOM DOWN						12M_SC_HOM DOWN						20M_SC_HOM DOWN
Geneid	Log2FC	p value	adj p value			Geneid	Log2FC	p value	adj p value			Geneid	Log2FC	p value	adj p value			Geneid	Log2FC	p value	adj p value			Geneid	Log2FC	p value	adj p value			Geneid	Log2FC	p value	adj p value
Gm40367	-5.1274	0.00210628				A930038B10Rik	-3.8093	0.00906018	0.99994			Chrna5	-4.22057	0.00568032	0.999933			Gm40367	-5.1274	0.00210628	NA			Gm22591	-2.51074	0.00874347	0.999946			Gm10420	-5.18154	1.1462e-05	0.0998852
Gm53543	-4.97587	0.00334975				Gm41496	-3.79609	0.0090098	0.99994			Derl3	-4.1923	0.00600638	0.999933			Stra6	-5.06062	0.136182	NA			Gm52704	-1.39	0.00292065	0.999946			Catspere1	-4.34901	0.00441389	0.999611
Gm30731	-4.94338	0.00127585				Nrg3os	-3.05438	0.00318491	0.99994			Catspere1	-4.03994	0.0094551	0.999933			Gm53543	-4.97587	0.00334975	NA			C230057M02Rik	-1.1468	0.00814729	0.999946			Fsd2	-4.15345	0.00219239	0.999611
Gm41835	-4.85915	0.00761497				Def6	-2.58521	0.00641399	0.99994			Fxyd2	-3.77963	0.00462158	0.999933			Gm30731	-4.94338	0.00127585	NA			Filip1	-0.990703	0.00683409	0.999946			Gm52132	-4.03993	0.0025768	0.999611
Gm52866	-4.75538	0.003533				T2	-2.16208	0.00178481	0.99994			Gm12854	-3.71442	0.00621801	0.999933			Gm35829	-4.89306	0.149821	NA			Mtif3	-0.896857	0.00448779	0.999946	Involved in mitochondrial protein synthesis; downregulated in sALS hiPSC MNs; (Alves et al., 2015).		LOC115487898	-3.80268	0.00545702	0.999611
Gm53248	-4.71136	0.00769126				Zfp112	-1.61499	0.00741006	0.99994			A330032P22Rik	-3.69916	0.00542966	0.999933			Gm41835	-4.85915	0.00761497	NA			C1qc	-0.720708	0.00533832	0.999946			Gm32273	-3.65985	0.00767349	0.999611
Ncf4	-4.67076	0.00566251				Dpyd	-1.51014	0.00398784	0.99994	Involved in pyrimidine catabolism, decreased copy number in ALS patients; (Morello et al., 2020).		Pidd1	-3.48209	0.00570926	0.999933			Gm52866	-4.75538	0.003533	NA			Mxra7	-0.623968	0.00296081	0.999946			Slc2a6	-1.68182	0.000165429	0.582328
Gm16263	-4.59409	0.00243819				LOC115486414	-1.41912	0.00437002	0.99994			Gm10420	-3.47683	0.00414771	0.999933			Gm33051	-4.7307	0.0242476	NA			Rasl10b	-0.503111	0.00707217	0.999946			Sgms1os1	-1.67532	0.00339397	0.999611
Trpc5os	-4.2331	0.00211675				Xaf1	-1.40847	0.00217705	0.99994	Involved in inhibition of apoptosis, reduced expression in mutant SOD1 cellular models; (Dangoumau et al., 2021).		Sprn	-2.81646	0.0081632	0.999933			Ctcfl	-4.7233	0.0260024	NA			Lgals8	-0.444022	0.0055705	0.999946	Involved in mTOR regulation, selectively recruited to lysosomes in ALS iPSC-MNs; (Klickstein et al., 2024).		Fcrlb	-1.42528	0.00876424	0.999611
Abcc12	-4.12849	0.00298972				Slc7a4	-1.05069	0.00242684	0.99994			Gemin8	-2.16475	0.00074378	0.999933	Component of the survival motor neuron complex		Gm53248	-4.71136	0.00769126	NA			Armh4	-0.383012	0.00672947	0.999946			Syne4	-1.39164	0.00356663	0.999611
